# Epigenetic Patterns in a Complete Human Genome

**DOI:** 10.1101/2021.05.26.443420

**Authors:** Ariel Gershman, Michael E.G. Sauria, Paul W. Hook, Savannah J. Hoyt, Roham Razaghi, Sergey Koren, Nicolas Altemose, Gina V. Caldas, Mitchell R. Vollger, Glennis A. Logsdon, Arang Rhie, Evan E. Eichler, Michael C. Schatz, Rachel J. O’Neill, Adam M. Phillippy, Karen H. Miga, Winston Timp

**Affiliations:** Department of Biomedical Engineering and Molecular Biology and Genetics, Johns Hopkins University, Baltimore, Maryland, USA; Department of Biology and Computer Science, Johns Hopkins University, Baltimore, Maryland, USA; Institute for Systems Genomics, University of Connecticut, Storrs, CT, USA; Department of Molecular and Cell Biology, University of Connecticut, Storrs, CT, USA; Genome Informatics Section, Computational and Statistical Genomics Branch, National Human Genome Research Institute, National Institutes of Health, Bethesda, MD, USA; Department of Bioengineering, University of California Berkeley, Berkeley, CA, USA; Department of Molecular and Cell Biology, University of California Berkeley, Berkeley CA, USA; Department of Genome Sciences, University of Washington School of Medicine, Seattle, WA, USA; Howard Hughes Medical Institute, University of Washington, Seattle, WA, USA; UC Santa Cruz Genomics Institute, University of California Santa Cruz, Santa Cruz, CA, USA

## Abstract

The completion of the first telomere-to-telomere human genome, T2T-CHM13, enables exploration of the full epigenome, removing limitations previously imposed by the missing reference sequence. Existing epigenetic studies omit unassembled and unmappable genomic regions *(e.g*. centromeres, pericentromeres, acrocentric chromosome arms, subtelomeres, segmental duplications, tandem repeats). Leveraging the new assembly, we were able to measure enrichment of epigenetic marks with short reads using k-mer assisted mapping methods. This granted array-level enrichment information to characterize the epigenetic regulation of these satellite repeats. Using nanopore sequencing data, we generated base level maps of the most complete human methylome ever produced. We examined methylation patterns in satellite DNA and revealed organized patterns of methylation along individual molecules. When exploring the centromeric epigenome, we discovered a distinctive dip in centromere methylation consistent with active sites of kinetochore assembly. Through long-read chromatin accessibility measurements (nanoNOMe) paired to CUT&RUN data, we found the hypomethylated region was extremely inaccessible and paired to CENP-A/B binding. With long-reads we interrogated allele-specific, longrange epigenetic patterns in complex macro-satellite arrays such as those involved in X chromosome inactivation. Using the single molecule measurements we can clustered reads based on methylation status alone distinguishing epigenetically heterogeneous and homogeneous areas. The analysis provides a framework to investigate the most elusive regions of the human genome, applying both long and short-read technology to grant new insights into epigenetic regulation.
