## Supplemental Data 1 for "Epigenetic Patterns in a Complete Human Genome"

### Sheet: encode samples
Cell type	Target	Experiment	Library	Read end 1	Read end 2	# reads
22Rv1	H3K27ac	ENCSR391NPE	ENCLB605NOX	ENCFF502OEM	ENCFF415BYG	43419392
			ENCLB149SBT	ENCFF426UOT	ENCFF957IAM	25587334
	CTCF	ENCSR857PBV	ENCLB407QHY	ENCFF743IYA	ENCFF262QVS	53234221
			ENCLB947RFP	ENCFF860SCI	ENCFF066XRO	56410491
	Control	ENCSR933UGQ	ENCLB509KOU	ENCFF868MWO	ENCFF745ZXO	41324564
			ENCLB527PRR	ENCFF926HWQ	ENCFF776RZI	50910812
BE2C	H3K9me3	ENCSR444YIP	ENCLB566VWY	ENCFF782FNB	ENCFF026CAT	73844651
			ENCLB072PSG	ENCFF716LGF	ENCFF812IRM	74081513
	H3K27me3	ENCSR780XZD	ENCLB660LDU	ENCFF080NOR	ENCFF346WYR	84900493
			ENCLB963JAP	ENCFF522ZTU	ENCFF491GRA	63700456
	H3K4me1	ENCSR874NDX	ENCLB141HQZ	ENCFF444CBH	ENCFF618WEL	75600353
			ENCLB824WLW	ENCFF739SWO	ENCFF775XFA	76938941
	H3K36me3	ENCSR114YOX	ENCLB602RFE	ENCFF339FPW	ENCFF277YDU	85554796
			ENCLB845RJF	ENCFF030WVH	ENCFF364HAM	71772421
	Control	ENCSR377FNA	ENCLB878PPN	ENCFF494PEG	ENCFF923IOZ	59845078
brain microvascular endothelial cell	H3K27me3	ENCSR032CAS	ENCLB001JUS	ENCFF624PPK	ENCFF386UHK	105882003
			ENCLB823HTA	ENCFF660WNQ	ENCFF161KHC	91020687
	H3K36me3	ENCSR587VHH	ENCLB655BNS	ENCFF921ZJJ	ENCFF214RDQ	92200322
			ENCLB092YUL	ENCFF118KNO	ENCFF108DJW	86542981
	H3K27ac	ENCSR111QCU	ENCLB608TVB	ENCFF586SSF	ENCFF270VHX	81082266
			ENCLB575KFI	ENCFF955KTA	ENCFF811ZNM	75395095
	Control	ENCSR000JGO	ENCLB158VPL	ENCFF700OYN	ENCFF487NAF	30671006
C4-2B	H3K27ac	ENCSR279KIX	ENCLB205HAN	ENCFF226MBW	ENCFF098LPP	27858683
			ENCLB151CZX	ENCFF306IVP	ENCFF962GKC	45927569
	CTCF	ENCSR460LGH	ENCLB941BJR	ENCFF976CAW	ENCFF130AIS	14454599
				ENCFF643KQW	ENCFF224VKL	33322666
			ENCLB281KTN	ENCFF071LWT	ENCFF882VBQ	8781158
				ENCFF813EGO	ENCFF232YUA	42228880
	Control	ENCSR585FQO	ENCLB838PTL	ENCFF007ATP	ENCFF056XEJ	34269658
			ENCLB695NWD	ENCFF928OBE	ENCFF619MWU	30376381
Caco-2	H3K9me3	ENCSR401WUV	ENCLB704TUM	ENCFF777XCR	ENCFF484PRT	104279055
			ENCLB404XCN	ENCFF524NTA	ENCFF611STM	90260647
	H3K4me1	ENCSR061UOM	ENCLB718NOD	ENCFF458MVX	ENCFF054XVF	77087576
			ENCLB544SJK	ENCFF442ZJG	ENCFF070OTL	73889831
	Control	ENCSR269OND	ENCLB823TQB	ENCFF164WQW	ENCFF190ZGD	121412379
epithelial cell of prostate male	H3K27ac	ENCSR910PDW	ENCLB588PFU	ENCFF851FQK	ENCFF317KRC	55075861
			ENCLB910GSC	ENCFF036JGO	ENCFF052SOO	41122702
	CTCF	ENCSR196HOM	ENCLB046TKT	ENCFF525FCD	ENCFF862ENY	40035029
			ENCLB116DCU	ENCFF212WVZ	ENCFF322UDQ	63297272
	Control	ENCSR131SEB	ENCLB881YCH	ENCFF837GYP	ENCFF888ISZ	39590502
			ENCLB056QHH	ENCFF842AAT	ENCFF541WRS	39594017
HAP-1	H3K9me3	ENCSR460TQV	ENCLB719JFG	ENCFF464GSZ	ENCFF039SDI	85584591
			ENCLB016YOC	ENCFF566MIM	ENCFF086NNP	95607303
	H3K27me3	ENCSR891YFI	ENCLB945IWR	ENCFF327LWX	ENCFF309DSY	99563502
			ENCLB787MBS	ENCFF731NLZ	ENCFF299HGV	78433155
	H3K4me3	ENCSR882CQE	ENCLB242SHX	ENCFF748TKZ	ENCFF162DIM	102156701
			ENCLB768GIG	ENCFF905JTR	ENCFF120AAB	87963939
	H3K4me1	ENCSR450JTP	ENCLB584AKS	ENCFF404KPM	ENCFF129SYR	89495167
			ENCLB637XDZ	ENCFF643VWK	ENCFF305AGS	86663282
	H3K36me3	ENCSR121CWP	ENCLB997OFS	ENCFF737CFW	ENCFF795URG	89429017
			ENCLB980NPH	ENCFF715VBU	ENCFF830REZ	81507672
	H3K27ac	ENCSR131DVD	ENCLB552VPO	ENCFF254LWX	ENCFF490XNW	97667083
			ENCLB393NVP	ENCFF641LAG	ENCFF737LVW	89755104
	Control	ENCSR771IOP	ENCLB805IAS	ENCFF433TZR	ENCFF044UIT	74585711
HL-60	H3K27ac	ENCSR919WLM	ENCLB505HVT	ENCFF458UYN	ENCFF367ZQC	98899515
			ENCLB103QTT	ENCFF005AMN	ENCFF351PRI	88339433
	Control	ENCSR309MYO	ENCLB961BPH	ENCFF298QLL	ENCFF351TQQ	80328212
MG63	H3K9me3	ENCSR744EKG	ENCLB380YXY	ENCFF778NOE	ENCFF342WLA	72105156
			ENCLB830AUR	ENCFF706VLT	ENCFF975SPR	88343568
	H3K27me3	ENCSR804JFU	ENCLB844EVM	ENCFF460AQU	ENCFF706XVZ	83540522
			ENCLB885CFG	ENCFF110RKW	ENCFF733VJQ	80818192
	H3K4me3	ENCSR579SNM	ENCLB519OBN	ENCFF615SFZ	ENCFF607FKV	86480263
			ENCLB779WPS	ENCFF952TJH	ENCFF035GFC	71899436
	H3K36me3	ENCSR380ORO	ENCLB549VYE	ENCFF570ZQU	ENCFF692FNK	89043661
			ENCLB221IFK	ENCFF548DHW	ENCFF425BTY	77723423
	Control	ENCSR302CFJ	ENCLB250NLJ	ENCFF765VSS	ENCFF951TYD	95897332
RWPE1	H3K27ac	ENCSR203KEU	ENCLB154ZKP	ENCFF950OXW	ENCFF054HVM	86110062
			ENCLB807RBV	ENCFF666GAH	ENCFF925HTP	89924950
	CTCF	ENCSR303GFI	ENCLB160JPF	ENCFF291IKU	ENCFF059MRY	23987355
			ENCLB323YFJ	ENCFF047YUA	ENCFF335VLV	43752948
				ENCFF645FSY	ENCFF278JAX	18739201
	Control	ENCSR248IFK	ENCLB495RTI	ENCFF716RVD	ENCFF894SRK	97260604
			ENCLB289ZPO	ENCFF300ZLE	ENCFF504IJP	72668989
RWPE2	H3K36me3	ENCSR115IRD	ENCLB259TAC	ENCFF634VRO	ENCFF734MSY	87166808
			ENCLB843XFX	ENCFF284PPS	ENCFF414ARC	81766600
	H3K27ac	ENCSR987PNT	ENCLB566UMR	ENCFF504UZA	ENCFF420UBY	19853942
				ENCFF685WRF	ENCFF844OSE	37534209
			ENCLB446XXQ	ENCFF326ROP	ENCFF548VDA	36759347
	CTCF	ENCSR856JJB	ENCLB933LMG	ENCFF360HTD	ENCFF013WQU	31040623
				ENCFF431JNS	ENCFF896JQM	22402895
			ENCLB666CZM	ENCFF810FJD	ENCFF976CUE	49941843
	Control	ENCSR753IXW	ENCLB856XPT	ENCFF980FTO	ENCFF849WDS	78154907
SJCRH30	H3K9me3	ENCSR782BWI	ENCLB932MPU	ENCFF377WGI	ENCFF054EXM	81072223
			ENCLB616ZLX	ENCFF620RAD	ENCFF559KKS	117323611
	H3K27me3	ENCSR022MBN	ENCLB378KBO	ENCFF485EAF	ENCFF590FVT	92149665
			ENCLB282YBL	ENCFF416ZCM	ENCFF783IVB	81675621
	H3K4me1	ENCSR414OEF	ENCLB561TQK	ENCFF034LEV	ENCFF155JEG	83142933
			ENCLB469PPO	ENCFF080BGD	ENCFF789MKW	91375838
	H3K27ac	ENCSR769CSE	ENCLB669RIG	ENCFF583RHP	ENCFF305DCT	96059252
			ENCLB550GIG	ENCFF218SED	ENCFF796JBG	78090066
	H3K36me3	ENCSR753TAU	ENCLB711MBM	ENCFF486TSG	ENCFF097WCF	90649740
			ENCLB374BDE	ENCFF241TSZ	ENCFF290EXU	81987755
	H3K4me3	ENCSR986FPJ	ENCLB633MDM	ENCFF824BPC	ENCFF052YWV	87958365
			ENCLB058CCK	ENCFF021OPK	ENCFF505UTH	85165231
	Control	ENCSR672UXO	ENCLB087DBP	ENCFF883MCA	ENCFF316TSO	117424238
SJSA1	H3K9me3	ENCSR482XTC	ENCLB750UJH	ENCFF602ONG	ENCFF093UCK	93320858
			ENCLB359WEI	ENCFF577SBF	ENCFF136MVA	83785707
	H3K27me3	ENCSR564OSQ	ENCLB902REK	ENCFF581NOL	ENCFF227XSI	91822978
			ENCLB904AEN	ENCFF701SIA	ENCFF782VNV	83997498
	H3K36me3	ENCSR643QXU	ENCLB592LUO	ENCFF443KLR	ENCFF775XDC	91403112
			ENCLB961XKU	ENCFF075TJN	ENCFF240IZD	80917803
	H3K4me3	ENCSR214NMO	ENCLB219GPY	ENCFF086VEE	ENCFF873CMT	83191787
			ENCLB358OPM	ENCFF024WBY	ENCFF341XMX	82017432
	H3K27ac	ENCSR349VAW	ENCLB480IAE	ENCFF536ITA	ENCFF158GBL	78502357
			ENCLB929ODL	ENCFF920CIK	ENCFF890GFB	73337560
	Control	ENCSR268BDW	ENCLB276CCV	ENCFF337JNL	ENCFF256QZO	120059931
VCaP	H3K27ac	ENCSR597ULV	ENCLB904PZW	ENCFF704XKC	ENCFF707CNX	30415753
			ENCLB856OBQ	ENCFF437EXK	ENCFF455NHN	58135906
	CTCF	ENCSR265ARE	ENCLB697NZR	ENCFF950MHM	ENCFF858GIB	37235861
			ENCLB352TMT	ENCFF199YWX	ENCFF857ZPD	48467851
	Control	ENCSR716BTZ	ENCLB244AHP	ENCFF273KUS	ENCFF466WDC	34326856
			ENCLB968FVP	ENCFF872HTM	ENCFF996TKV	46354093

### Sheet: mapping stats
				chm13v1				GRCh38p13
Cell type	Experiment	Target	Total Reads	mapped	filtered	dedup	kmer	mapped	filtered	dedup	kmer
22Rv1	ENCSR391NPE	H3K27ac	69006726	57640252	54880616	53039072	52706195	57489259	54089362	52265272	51489633
	ENCSR933UGQ	Control	92235376	79126232	73741454	73083523	72246456	78635883	73131951	72398946	70766723
BE2C	ENCSR444YIP	H3K9me3	147926164	144509964	133802708	120946644	119708089	142285306	131822504	119007459	116769799
	ENCSR780XZD	H3K27me3	148600949	143862760	135816814	116995668	116031811	142693895	133447598	114898351	113156900
	ENCSR874NDX	H3K4me1	152539294	149738143	142329466	131903077	131063306	148521294	140210167	129845773	128292148
	ENCSR114YOX	H3K36me3	157327217	152765137	144689676	129377963	128438273	151422655	142312856	127169799	125471441
	ENCSR377FNA	Control	59845078	58377426	54981558	51798200	51054079	57825235	54180202	51000043	49923222
brain microvascular endothelial cell	ENCSR032CAS	H3K27me3	196902690	188017807	177534117	146046861	144671206	186932789	174458491	143468368	141245263
	ENCSR587VHH	H3K36me3	178743303	170449722	160639566	140306994	139199842	169296260	157974073	137920005	136047662
	ENCSR111QCU	H3K27ac	156477361	148872652	142194552	113817055	112811953	148194485	139932189	111989504	110450540
	ENCSR000JGO	Control	30671006	28602786	26753085	24240435	23867891	28395933	26379263	23892654	23377477
C4-2B	ENCSR279KIX	H3K27ac	73786252	63985851	61885966	59870392	59655641	63690333	60242177	58278789	57784031
	ENCSR460LGH	CTCF	98787303	132956930	125427798	116258046	113546296	131821286	123193432	114147222	110746730
	ENCSR585FQO	Control	64646039	44519560	40900944	40167515	39388485	43918208	40097661	39351078	38266308
Caco-2	ENCSR401WUV	H3K9me3	194539702	185698541	172594148	123764874	122131001	183650536	170300754	121968129	119144512
	ENCSR061UOM	H3K4me1	150977407	145340952	138820196	116078830	115119992	144627721	136778829	114340487	112672007
	ENCSR269OND	Control	121412379	116408150	110323950	90304823	88553571	115739756	108783742	88997627	86626174
epithelial cell of prostate male	ENCSR910PDW	H3K27ac	96198563	83195989	81062474	71179976	70956257	83201703	79684205	69967920	69380016
	ENCSR196HOM	CTCF	103332301	82709321	78683280	46937784	46529815	82446417	77478437	46188193	45403096
	ENCSR131SEB	Control	79184519	67450937	63241719	61838155	60931638	67096135	62622585	61169257	59645216
HAP-1	ENCSR460TQV	H3K9me3	181191894	176884661	161052651	114202770	112842711	174315108	159089623	112586446	110141062
	ENCSR891YFI	H3K27me3	177996657	169549646	161139175	108075828	107245051	168540730	158767412	106409824	104954373
	ENCSR882CQE	H3K4me3	190120640	185960159	177616321	123752506	123090527	185056904	174307096	121408999	120146296
	ENCSR450JTP	H3K4me1	176158449	167822005	159109907	131848177	131094096	166820782	157005284	129962939	128538006
	ENCSR121CWP	H3K36me3	170936689	164882843	155705594	131928400	130895452	163694403	153425804	129899054	128061852
	ENCSR131DVD	H3K27ac	187422187	175735503	166441881	96439967	95738610	174631395	164145061	94998592	93783926
	ENCSR771IOP	Control	74585711	69083029	64831764	56083034	55405099	68622827	64030911	55303325	54308350
HL-60	ENCSR919WLM	H3K27ac	187238948	180390288	171712515	100653903	100028676	179447149	168640312	98847590	97667128
	ENCSR309MYO	Control	80328212	78609174	73794984	49575488	48929744	77993537	72755966	48817666	47866015
MG63	ENCSR744EKG	H3K9me3	160448724	154518139	141953759	109513894	108484974	153965601	140896127	108471813	106130688
	ENCSR804JFU	H3K27me3	164358714	160581781	152137238	109510234	108820488	160574537	150121959	108019733	106244001
	ENCSR579SNM	H3K4me3	158379699	154257573	147740003	103723993	103224316	154285282	145304228	101984794	100723359
	ENCSR380ORO	H3K36me3	166767084	163129499	154818189	126737376	125984813	163064972	152789583	125023080	123195600
	ENCSR302CFJ	Control	95897332	93002356	87734185	55582148	54814926	92921970	86841919	54960099	53669738
RWPE2	ENCSR115IRD	H3K36me3	168933408	159730581	151390170	97457722	96632626	160022979	149647170	96250535	94257071
	ENCSR987PNT	H3K27ac	94147498	97661064	95383069	53174757	52730329	97851578	93789146	52278388	51531622
	ENCSR856JJB	CTCF	103385361	101206567	96590685	49757112	48876445	101228915	95133260	48958814	47617893
	ENCSR753IXW	Control	78154907	71982559	67323099	61049252	60187451	72166996	66571882	60303935	58659217
RWPE1	ENCSR203KEU	H3K27ac	176035012	152582698	149444787	138414538	138235308	152371772	145321725	134589209	134004730
	ENCSR303GFI	CTCF	86479504	112307693	105710673	96577246	94524367	111200855	104243185	95153907	92419865
	ENCSR248IFK	Control	169929593	139866957	130029468	120944993	119403234	138415502	128177068	119107682	116433806
SJCRH30	ENCSR782BWI	H3K9me3	198395834	195101458	182626511	134203827	132983584	193138395	180314965	132372863	130265266
	ENCSR022MBN	H3K27me3	173825286	170927066	161279319	123370661	122425680	169883088	158960574	121582817	119746000
	ENCSR414OEF	H3K4me1	174518771	171469489	163306492	136004485	135240517	170424430	161022006	134049728	132577835
	ENCSR769CSE	H3K27ac	174149318	171308573	163661430	128349088	127557524	170352686	161171729	126364067	124902817
	ENCSR753TAU	H3K36me3	172637495	169586695	161089068	115157904	114493947	168570705	158765299	113464476	112193228
	ENCSR986FPJ	H3K4me3	173123596	169854404	163381784	123219605	122682701	169117210	160570844	121080488	120020199
	ENCSR672UXO	Control	117424238	112050757	106129926	80786835	79863633	111279125	104677693	79656646	78219744
SJSA1	ENCSR482XTC	H3K9me3	177106565	169136975	155129771	138931915	137222812	167960507	153253723	137023304	133710629
	ENCSR564OSQ	H3K27me3	175820476	171162885	161841521	114792982	113848868	170887778	159522123	113067319	111172692
	ENCSR643QXU	H3K36me3	172320915	164790662	155698995	134116568	133088621	164383983	153440793	132107065	130008961
	ENCSR214NMO	H3K4me3	165209219	149035321	143540851	125342173	124746270	148854506	140812378	122941994	121661996
	ENCSR349VAW	H3K27ac	151839917	146421172	139553998	91526345	90924812	146346670	137668269	90273097	89015509
	ENCSR268BDW	Control	120059931	114979414	108609221	84103949	83038313	114734056	107252759	82986645	81200623
VCaP	ENCSR597ULV	H3K27ac	88551659	72875397	70741793	68230424	67949861	72838051	69393633	66926444	66217736
	ENCSR265ARE	CTCF	85703712	70188374	66144744	57708562	57150343	69737678	65076192	56718193	55589587
	ENCSR716BTZ	Control	80680949	63876330	59802907	58401293	57606049	63499931	59092655	57671287	56202597

### Sheet: macs2 peaks
Cell type	Target	chm13v1 peaks	GRCh38p13 peaks	GRCh38p13 to chm13v1 liftOver peaks	chm13v1 vs. liftOver peak overlap
Caco-2	H3K9me3	56529	47934	46787	45269
BE2C	H3K36me3	45183	42825	42729	42365
HAP-1	H3K9me3	19797	13654	12542	11066
MG63	H3K9me3	68423	58105	57075	55829
HAP-1	H3K36me3	51480	48800	48592	47930
SJSA1	H3K9me3	52713	38694	37471	36053
brain microvascular endothelial cell	H3K27me3	20305	15155	15101	14809
BE2C	H3K27me3	46699	42003	41878	41185
HAP-1	H3K27me3	78450	67353	67204	66527
SJCRH30	H3K9me3	37055	31892	31448	30509
MG63	H3K36me3	63349	60280	60123	59512
SJCRH30	H3K27me3	41396	34480	34111	33300
SJSA1	H3K27me3	55248	46204	45960	45185
BE2C	H3K9me3	6980	4402	4119	3413
brain microvascular endothelial cell	H3K36me3	47649	46957	46885	45285
SJSA1	H3K36me3	60277	57440	57227	56547
MG63	H3K27me3	52721	44750	44627	43690
RWPE2	H3K36me3	53799	50589	50421	49782
SJCRH30	H3K36me3	71487	67042	66896	66196
HAP-1	H3K27ac	40734	39012	38910	38576
HAP-1	H3K4me1	116862	111856	111764	111221
SJCRH30	H3K4me3	28985	28134	28112	27949
epithelial cell of prostate male	H3K27ac	69678	67854	67818	67583
SJSA1	H3K27ac	56557	55015	54956	54703
VCaP	H3K27ac	84065	80044	79998	79590
RWPE2	H3K27ac	54006	52476	52431	52187
BE2C	H3K4me1	78660	75922	75877	75495
SJSA1	H3K4me3	19750	19181	19161	19063
Caco-2	H3K4me1	108914	104415	104343	103708
HL-60	H3K27ac	42731	41610	41562	41263
SJCRH30	H3K4me1	108471	104139	104053	103464
SJCRH30	H3K27ac	49252	47985	47895	47659
22Rv1	H3K27ac	44342	41994	41956	41640
brain microvascular endothelial cell	H3K27ac	55276	53803	53764	53540
HAP-1	H3K4me3	18905	18285	18247	18066
MG63	H3K4me3	24084	23385	23356	23180
RWPE1	H3K27ac	84194	81591	81518	80694
C4-2B	H3K27ac	52002	50261	50223	49834
